# Latent transcriptional programs reveal histology-encoded tumor features spanning tissue origins

**DOI:** 10.1101/2023.03.22.533810

**Authors:** Hanna M. Hieromnimon, James Dolezal, Kristina Doytcheva, Frederick M. Howard, Sara Kochanny, Zhenyu Zhang, Robert L. Grossman, Kevin Tanager, Cindy Wang, Jakob Nikolas Kather, Evgeny Izumchenko, Nicole A Cipriani, Elana J. Fertig, Alexander T Pearson, Samantha J Riesenfeld

**Affiliations:** Graduate Program in Biophysical Sciences, University of Chicago, Chicago, IL; Department of Medicine, University of Chicago, Chicago, IL; Department of Pathology, University of Chicago, Chicago, IL; Center for Translational Data Science, University of Chicago, Chicago, IL; Else Kroener Fresenius Center for Digital Health, University Hospital Carl Gustav Carus Dresden, Technical University Dresden, Dresden, Germany; Department of Medical Oncology, National Center for Tumor Diseases, University Hospital Heidelberg, Heidelberg, German; Division of Pathology and Data Analytics, Leeds Institute of Medical Research at St. James’s, University of Leeds, Leeds, United Kingdom; Departments of Oncology, Biomedical Engineering, and Applied Mathematics and Statistics, Johns Hopkins University, Baltimore, MD; Convergence Institute, Johns Hopkins University, Baltimore, MD USA; Pritzker School of Molecular Engineering, University of Chicago, Chicago, IL; Committee on Immunology, University of Chicago, Chicago, IL; Institute for Biophysical Dynamics, University of Chicago, Chicago, IL

## Abstract

Precision medicine in cancer treatment depends on deciphering tumor phenotypes to reveal the underlying biological processes. Molecular profiles, including transcriptomics, provide an information-rich tumor view, but their high-dimensional features and assay costs can be prohibitive for clinical translation at scale. Recent studies have suggested jointly leveraging histology and genomics as a strategy for developing practical clinical biomarkers. Here, we use machine learning techniques to identify *de novo* latent transcriptional processes in squamous cell carcinomas (SCCs) and to accurately predict their activity levels directly from tumor histology images. In contrast to analyses focusing on pre-specified, individual genes or sample groups, our latent space analysis reveals sets of genes associated with both histologically detectable features and clinically relevant processes, including immune response, collagen remodeling, and fibrosis. The results demonstrate an approach for discovering clinically interpretable histological features that indicate complex, potentially treatment-informing biological processes.
