## Supplemental Table 2 for "Latent transcriptional programs reveal histology-encoded tumor features spanning tissue origins"

### Sheet: Sheet1
Factor	Seed	Cell morphology	Nuclei morphology & pleomorphism	Cytoplasm	Stroma	Lymphocytic infiltrate	Architecture (structure of glands, follicles, papillae)
1	H12		Hyperchromatic, overlapping, denser, pleomorphic	Deminishes	Deminishes	Increase	papillae like but no vasular core
1	H16	Squamous cell	Hyperchromatic, smaller, more angulated, increase in number, greater segmentation	Denser, darker	Deminishes	Increase in number
1	H20		Hyperchromatic, smaller	No cell borders to destinguish cytoplasm	Focally deminishes, focally expands	Increase	sheets of cells
1	H21	Squamous cells encircling lymphocytes	Smaller, hyperchormatic, denser chromatic	Denser, darker, deminishes		Infiltating squamous cells
1	H24		Smaller, hyperchormatic, denser chromatic	Denser, darker, deminishes	Replaced by necrosis?	No change
1	H29	Squamous cell	Nuclei increase in number, chromatin becomes finer, nucleoli are not as prominent, still pleomorphic BUT not as at the begining	Denser	Denser	No change in number, become hyperchromatic	sheets of cells
1	H30	Squamous cell	Nuclei become smaller, more segmented, more angualted, chromatin is denser	Deminishes, amphophilic	Deminishes
1	H34	Squamous cell	Nuclei become smaller, more segmented, more angualted	Darker, Deminishes	Deminishes	Increase
1	H41	Squamous cell	Nuclei become smaller, more segmented, more angualted	Darker, Deminishes	Deminishes	Increase
1	C11		More angulated, smaller, hyperchromatic, coarse chromatin	Darker	Deminishes	No change
1	C12		Hyperchromatic, focal enlarment and overlap, increase in nuber of tumor cells	Darker, Deminishes	Deminishes	No change	papillae like structures form
1	C20		Hyprchromatic, smaller, pleomorphic,	No cell borders to destinguish cytoplasm	Focally deminishes, focally expends	Unclear if small cells are lymphocytes	sheets of cells
2	H17		Hyperchromatic	hyperchromatic	Increases, darker	Overal decrease in number	sheets of cells
2	H18	squamous cells	Nuclei become smaller, more segmented, hyperchromatic= chromatic is denser, nucleoli dissapear	Becomes orange/pink	Deminishes	Increase in number	sheet of cells
2	H20		Hyperchromatic, overlap/merge	Deminishes	Deminishes, becomes denser/darker	Decrease in number
2	C68		Nuclei increase in number, smaller, chromatin condenses, segmentation	Increases focally	Focally deminishes, becomes denser/darker	No change in number, become hyperchromatic	sheets of cells
2	C22		N/A	N/A	blood/stroma increase	increase
2	C59		Hyperchromatic, increase in number, smaller	Deminishes	Increases, darker	Increase in number
2	H22		N/A	N/A	blood/stroma decrease	no sinificant change
2	H33		Nuclei become smaller, more segmented, hyperchromatic= chromatic is denser, nucleoli dissapear	Overal deminishes, darker	deminishes	Increase in number, become hyperchromatic
2	H39		Slight increase in size, hyperchromatic, segmented (it appears the cells are not tumor cells but rather inflammatory cells)	cannot determain as cells are in syncytial growth pattern	Cannot tell as all appears to be cell cytoplasm	difficult to destinguish lymphocytes from other cells	sheets of cells
3	C2		Nuclei become darker, in crease in number, chromatin becomes coarse, more irregulalry shapped, nucleoli become prominent,	Deminishes, becomes pale blue	Deminishes	slight increase in number
3	C4	Squamous cell and stroma	nuclei become smaller, chroamtin becomes paler, focally dark nucleoli apear	Keratin deminishes, deminishes , becomes vacuolated	deminishes leaving more defined collagen like fibers	slight increase in number, become more defined and visible
3	C18	squamous cells	Nuceli shrink, nuclear membranes become irregular, chromatin condenses/ coarser	becomes very granular, focally more vacuoles appear	becomes more defined	focally deminish, focally increase
3	C19	squamous cell	Nuclei shrink, become darker, shape is irregular/angulated, nucleoli become darker	deminishes , becomes vacuolated	Deminishes	slight increase in number
3	C21		smaller and hyperchromatic, become segmented	Darker	becomes more defined and increases	no change in number
3	C22		Nuceli become paler/ chromatin disperse and becomes coarse, some become smaller while focally others merge and form larger nuclei, focal nucleoli appear,	deminishes, becomes paler	deminishes, becomes paler	become more apprent as stroma deminishes, become hyperchromatic
4	H3		Darker	darker	darker	darker but no change in number
4	H8		Darker	increases	as it decreases more lymphocytes appear	increase in number
4	L0		Hyperchromatic- nuclei focally become smaller and darker	decreases	decreases	Increase in number
4	L2		Hyperchromatic	cannot identify a change	Deminishes	Increase in number
4	L3		Darker	becomes bluish, increases	bluish, increases	Increase in number
4	C6		hyperchromatic- chromatin condenses, shrink focally,	decreases, becomes more granular	decreases, darker/bluer	no change
5	L1		decrease in number, shrink, chromatin condenses	difficult to evaluate	increases	Increase in number
5	L2		nuclei significantlly decrease in number		increases	Increase in number
5	L10		increase in number	increases as more neoplastic cells appear	does not change significantly	Increase in number
5	L11	overal necrosis increases	nuclei slightly enlarge and chromatin opens up	increases	decreases	Increase in number
5	L18	overal necrosis increases	become lighter	becomes lighter	slight increase in quantity	Increase in number
5	L42		overal no change	overal no change	overal no strange	slight increase in number
5	L56		nuclei become darker	no change	increase, becomes darker	focal increase
5	L65		significantly decrease in number	as the tumor cells decrease the cytoplasm disapears	increase	increase in size
5	L66		nuclei become rounder, chromatin becomes lighter	cannot really appreciate change in the cytoplasm as the cells don't have cell walls	stroma focally deminishes and focally increases	focally derease in number
5	H1	necrosis decreases	tumor cells decrease in number	decreases	slight increase	nuclei become prominent as tumor cells decrease in number
5	H3	necrosis decreases	not much change	focal increase, becomes lighter	no significant change	increase in number
5	H13		increase in number, become larger, pleomorphic	increases as more neoplastic cells appear	not much of a change	decrease in number
6	C5		tumor cells decrease, nuclei become larger, prominent nucleoli	difficult to evaluate	increases	increase in number
6	C7	overal- tumor cells and stroma become more blue/gray	nuclei become better defined and recognizable, prominent nucleoli appear	difficult to evaluate	increases	focally derease in number
6	C21		tumor cells increase in number, nuclei slightly enlarge, chromatin is not as condensed, prominent nucleoli	difficult to evaluate	decreases	decrease in number
6	H6		nuclei do not change only become lighter	becomes lighter	no significant change	increase
6	H8		no change	no change in quantity, becomes bluish/gray	increase	increase
6	H12		increase in number	as more tumor cells appear subsequently more cytoplasm appears	increase	increase
6	H18	overal-tumor cells/ stroma/lumphocytes become darker	no change	difficult to evaluate	slight increase	no change
6	H37		no change	no change in quantity, becomes lighter	increases	increase in number
6	H40	no tumor cells present	N/A	N/A	increases in quantity, fibrobalsts decrease in number	difficult to evaluate if cells are lymphocytes- if they are- the number increases
6	L0		increase in number	as tumor cells increase in number more cytoplasm appears but otherwise there is no change	increses	increase
6	L3		tumor nuclei become smaller	becomes lighter	no change	lymphocytes vs apaptotic debris increase
6	L8		nuclei become smaller, chromatin is more condensed	becomes lighter	increases	increase in number
7	L1		decrease- become necrotic	decreases, becomes necrotic	increases	increase in number
7	L12		nuclei become segmented/ well defined somewaht smaller	decreases but becomes more prominent as the nuclei shrink	increases slightly	overal decrease in number
7	L22	squamous cells	increase in number, chromatin condenses becomes hyperchromatic and course, nucleoli are present	decreases	increase, pigment appears	increase in number
7	L26		become hyperchromatic	darkers, focally increases	focal increase	focal increase
7	L34		nuclei increase in number	focally decreases	increases	increase in number
7	L39		no tumor cells present	difficult to evaluate	increses	increase in number
8	H7		tumor cells decrease in number, nuclei shrink, chromatin condenses= hyperchromatic,	darker	darker	decrease in number
8	H8		nuclei shrink somewhat, nuclear membranes become smoother and rounder	darker	increases	decrease in number
8	H17		nuclei shrink, become darker and more rounded	deminishes	increases	increase in number
8	H28		tumor cells increase in nymber, nuclei become smaller	darker	decreases	no change in number
8	H31		increase in size and chromatin opens up	deminishes	increases	decrease in number
8	H39		chromatin becomes darker, nuclei become smaller	becomes darker	becomes darker	no change in number
8	L7		nuclei become larger, apaptotic debrie appear	decreases, becomes lighter	decreases	no change in number
8	L11		necrosis increses, chromatin opens up	becomes lighter	it is difficult to identify stroma	no change in number
8	L14		no tumor cells present	no tumor cells present	becomes lighter	shrink in size, decrease in number
9	H0		focally shrink and disapear while focally increase in number,	increases	increases	focally increase in number, focally decrease in number
9	H4		increase in number, prominent nucleoli, chromatin is coarse	deminishes and is replaced by lymphocytes	increases	increase in number
9	H5		decrease, replaced by necrotic material and lymphocytes, remainder become hyperchromatic, nucleoli are prominenet	darker, deminishes	deminishes	increase in number
9	H9		decrease, replaced by necrotic material and lymphocytes, remainder become hyperchromatic, nucleoli are prominenet	darker, deminishes	deminishes	increase in number
9	L4		increase in number, prominent nucleoli, chromatin is coarse	deminishes , replaced by lymphocytes and necrotic material	deminishes	increase in number
9	L5		as focal necrosis increases focally more cells increase, nuceli are darker, have prominenet nucleoli,	increases	slight increase	decrease in number, replaced by necrosis
10	L28		decrease in number, remainder of nuclei beocme well defined	increases	increases	decrease in number
10	L63		difficult to identify tumor cells	diffult to identify tumor cells	increases	decrease in number
10	L75		nuceli decrease, become hyperchromatic, irregularly shaped,	decreases	becomes bluish/gray, focally deminishes	increase in number
10	H0	Overal necrosis increases	nuclei decrese in numbr, nuclear membrane is darker/wel defined, coarse chroamtin, prominent nucleoli	increases	decreases focally	increase in number	sheet of cells
10	H7	transition from poorly differenciated to moderately	decrease in number, become larger, coarse chromatin, multiple prominent nucleoli	increases	necrosis relaces stroma focally	decrease in number	sheets of cells
10	H10	transition from poorly differenciated to moderately	decrease in number, become larger, irregularly shaped, coarse chromatin,	increases	necrosis relaces stroma focally	increase in number	sheet of cells
11	L0		tumor cells decrease in number, prominent nucleolus, chromatin evenly dispersed	increases	increases	slight increase
11	L4		tumor cells decrease in number overal, the nuclei are not segmented, chromatin is open, nucleolus prominent	increases	slight increase, becomes darker	decrease within the tumor area
11	L9		increase in number, large prominent nucleolus, chromatin is homogenous/ overal hyperchromasia	increases, hyperchromatic	slight increase	decrease within the tumor area
11	L16	Necrosis appears/ no tumor cells	N/A	N/A	increase	increase
11	L17		nuclei become larger, hyperchromatic, prominent nucleoli	increases, hyperchromatic	decreases	decrease
11	L35		nuclei become larger, chromatin is open, nucleolus is prominent	slight increase	slight increase	decrease in number
11	H0		New tumor cells appear focally, focally tumor cells decrease in number, nucleoli become larger, chromatin is open, prominent nucleoli	increases	increases	decrease in number
11	H6		tumor cells increase in number, nuceli are large, prominent nucleolus	increases	increases	decrease in number
11	H9		tumor cells increase in number, nuceli are large, prominent nucleolus, chromatin is more open	increases	increases	decrease in number
11	H20	no tumor cells present	N/A	N/A	increases	decrease in number
11	H25	the cells become better differenciated	nuclei become larger, chromatin is open, nucleolus is prominent	increases	inreases	decrease in number
11	H52		nuclei become larger, chromatin is open, nucleolus is prominent	as more tumor cells apear- more cytoplasm is visible	increases	decrease in number
12	H1		Nuclei become lighter, shirnk a bit, less segmented	becomes lighter, overal decreases	becomes lighter, increases	increase in number
12	H2		Nuclei become larger, darker, more angulated, focal necrosis, focally the nuclei increase in number	deminishes, becomes amphophilic	lighter, whispier	do not change in number but become defined
12	H6	Overal: necrotic debrie are replaced by tumor cells,	tumor cells have irregular nuclei, prominent nucleoli, well defined nuclear membrane	increases	stroma focally appears	decrease in number
12	H9	poorly differenciated	tumor cells decrease overal, transform into squamous cell with irregular nuceli, prominent nucleoli, defined nuclear envelope,	increases	increases	increase in number
12	H12	overal necrotic debrie are replaced by tumor cells	increase in number and become larger, prominent nucleoli, chromatin is coarse	increases	increases	increase in number
12	H14		overal decrease in nuber, chromatin is not as condensed, prominent nucleoli,	difficult to determain as the cells are organized in a sheet like pattern	becomes lighter	increase in number	sheet/syncitial pattern
